# GVC: An ultra-fast and all-round genome variant caller

**DOI:** 10.1101/182089

**Authors:** Zhongbo Zhang, Longhui Yin, Lingtong Hao, Lihua Cao, Changlin Liu, Mengzhu Chen, Cheng Li, Zhao Xu, Shaoping Ling

## Abstract

Genome variant detection is a challenge task in cancer genome analysis. Current software for variant detection is very time-consuming and in the same time not accurate enough to satisfy the requirements of clinical applications in precision oncology. We developed an all-round ultra-fast Genomic Variant Caller (GVC), which can detect Germline and Somatic variants, including SNVs and INDELs from genome sequencing data with super high speed and accuracy. GVC achieved mean F1-measure of 99.34% and 97.92% for Germline SNVs in WGS and WES datasets, respectively. And GVC reached mean F1-measure of 97.34% and 89.03% for Germline INDELs in WGS and WES datasets, respectively. GVC achieved mean F1-measure of 90.79% and 86.3% for Somatic SNVs in WGS and WES datasets, respectively. GVC reached mean F1-measure of 76.88% and 68.36% for Somatic INDELs in WGS and WES datasets, respectively. GVC outperformed all the other widely used pipelines. GVC showed super-fast processing speed, exhibiting 128-fold and 54-fold increase in comparison to GATK in WGS and WES datasets processing, respectively. GVC webtool is available from GVC Web Tool https://gvc.0cancer.cn. Basing on the accurate GVC algorithm, we also released tumor mutation burden (TMB) results of TCGA datasets on GVC Web Tool.
