## Supplementary Table 1 for "GVC: An ultra-fast and all-round genome variant caller"

### Sheet: Table S1
		Table S1 Quality Control information for WES and WGS datasets.
		Type	Sample	Depth	MappingRate	GC	Q20(%)	Q30(%)	Fraction_of_bases_on_target	AverageLibrarySize	DuplicateRate
		WES	SRR098401	84.29	93.49	45.28	80.2	72.87	98.4	171.11	8.07
			SRR292250	96.2	93.45	50.31	86.56	81.83	99.98	317.02	7.12
			SRR515199	196.84	99.64	44.55	94.32	89.81	197.2	141	27.9
			SRR1611178	56.44	99.65	46.58	94.63	87.96	98.17	215.16	34.65
			SRR1611179	56.39	99.65	46.57	94.58	87.88	98.16	215.11	10.75
			SRR1611183	79.2	99.84	43.28	95.73	89.45	97.88	245.57	22.68
			SRR1611184	70.51	99.69	43.41	94.51	89.13	97.66	246.59	20.17
		WGS	ERR194146	54.22	99.28	99.28	40.14	96.5	99.96	340.45	1.77
			ERR194158	38.34	99.82	39.75	96.59	91.28	66.79	320.25	1.14
			ERR194159	46.84	98.88	40.58	96.75	92.36	99.27	333.07	2.06
			ERR194147	52.45	99.25	40.34	96.86	92.08	99.27	352.98	1.64
			ERR194160	50.96	99.25	40.52	97.1	92.65	99.91	340.78	2.9
			ERR194161	55.58	98.54	40.49	97.13	92.57	99.27	329.74	2.11
		Four sequenced read data sets (Illumina data sets) for NA12878 were downloaded from public databases: from Sequence Read Archive (SRA) of National Center of Biotechnology Information (NCBI).
		The accessible number is SRR1611178, SRR1611179, SRR1611183, SRR1611184 with Exome Capture SeqCap EZ Human Exome Lib v3.0.
		NA12877 and NA12878 data was sequenced in parallel with the HiSeq2000. The data is available in public datasets, The European Bioinformatics Institute (EBI) website. The accessible number is ERR194146 and ERR194147.
