## Supplementary Table 2 for "GVC: An ultra-fast and all-round genome variant caller"

### Sheet: Table S2
			Table S2 Performance of WGS and WES data in germline SNP among different software
			Type	Company	Threshold	True-pos-baseline	True-pos-call	False-pos	False-neg	Precision	Sensitivity	F-measure
			WES	SRR1611178	None	49101	49101	1927	1623	0.9622	0.968	0.9651
					None	46211	46211	415	4513	0.9911	0.911	0.9494
					None	47859	47859	1290	2865	0.9738	0.9435	0.9584
					None	48888	48888	547	1836	0.9889	0.9638	0.9762
				SRR1611179	None	49141	49141	1948	1583	0.9619	0.9688	0.9653
					None	46164	46164	411	4560	0.9912	0.9101	0.9489
					None	47892	47892	1299	2832	0.9736	0.9442	0.9587
					None	48979	48979	562	1745	0.9887	0.9656	0.977
				SRR1611183	None	49582	49582	1231	1142	0.9758	0.9775	0.9766
					None	46645	46645	404	4079	0.9914	0.9196	0.9541
					None	48810	48810	521	1914	0.9894	0.9623	0.9757
					None	48949	48949	303	1775	0.9938	0.965	0.9792
				SRR1611184	None	49292	49292	1539	1432	0.9697	0.9718	0.9707
					None	46072	46072	458	4652	0.9902	0.9083	0.9475
					None	48334	48334	618	2390	0.9874	0.9529	0.9698
					None	48700	48700	352	2024	0.9928	0.9601	0.9762
			WGS	NA12877	None	3475776	3475776	16499	45149	0.9953	0.9872	0.9912
					None	3471124	3471124	15904	49801	0.9954	0.9859	0.9906
					None	3358966	3358966	2916	161959	0.9991	0.954	0.976
					None	3481076	3481076	13118	39849	0.9962	0.9887	0.9924
				NA12878	None	3485084	3485084	15641	41504	0.9955	0.9882	0.9919
					None	3478483	3478483	15169	48105	0.9957	0.9864	0.991
					None	3318080	3318080	2613	208508	0.9992	0.9409	0.9692
					None	3493184	3493184	12829	33404	0.9963	0.9905	0.9934
			This table shows the specific WES germline INDEL performance of different software produced by RTGtools. Our self-built software, GVC, the red one, has the best performance (up to the maximum F-measure value: 0.8903) among all software.
			This table shows the specific WGS germline SNP performance of different software produced by RTGtools. Our self-built software, GVC, the red/purple one, has the best performance (up to the maximum F-measure value: 0.9934) among all software
