## Supplementary Table 3 for "GVC: An ultra-fast and all-round genome variant caller"

### Sheet: Table S3
			Table S3 Performance of WGS and WES data in germline INDEL among different software
			Type	Company	Threshold	True-pos-baseline	True-pos-call	False-pos	False-neg	Precision	Sensitivity	F-measure
			WES	SRR1611178	None	3529	3528	1501	1540	0.7015	0.6962	0.6989
					None	3343	3343	746	1726	0.8176	0.6595	0.7301
					None	4183	4183	1343	886	0.757	0.8252	0.7896
					None	4138	4138	244	931	0.9443	0.8163	0.8757
				SRR1611179	None	3528	3527	1532	1541	0.6972	0.696	0.6966
					None	3351	3351	773	1718	0.8126	0.6611	0.729
					None	4164	4164	1317	905	0.7597	0.8215	0.7894
					None	4160	4160	239	909	0.9457	0.8207	0.8787
				SRR1611183	None	3506	3505	1563	1563	0.6916	0.6917	0.6916
					None	3504	3504	855	1565	0.8039	0.6913	0.7433
					None	4282	4282	1777	787	0.7067	0.8447	0.7696
					None	4266	4266	248	803	0.9451	0.8416	0.8903
				SRR1611184	None	3508	3507	1519	1561	0.6978	0.692	0.6949
					None	3453	3453	880	1616	0.7969	0.6812	0.7345
					None	4254	4254	1744	815	0.7092	0.8392	0.7688
					None	4249	4249	255	820	0.9434	0.8382	0.8877
			WGS	NA12877	None	396035	395944	97824	125813	0.8019	0.7589	0.7798
					None	405429	405423	68095	116419	0.8562	0.7769	0.8146
					None	478811	478788	17216	33281	0.9653	0.935	0.9499
					None	479947	479947	18307	32145	0.9633	0.9372	0.9501
				NA12878	None	394198	394103	94698	128726	0.8063	0.7538	0.7792
					None	405439	405431	66200	117485	0.8596	0.7753	0.8153
					None	487472	487453	8043	35452	0.9838	0.9322	0.9573
					None	501280	501282	5722	21644	0.9887	0.9586	0.9734
			This table shows the specific WES germline INDEL performance of different software produced by RTGtools. Our self-built software, GVC, the red one, has the best performance (up to the maximum F-measure value: 0.8903) among all software
			This table shows the specific WGS germline SNP performance of different software produced by RTGtools. Our self-built software, GVC, the red/purple one, has the best performance (up to the maximum F-measure value: 0.9573) among all software
