## Supplementary Table 5 for "GVC: An ultra-fast and all-round genome variant caller"

### Sheet: Table S5 WGS_SNV_Performance
Table S5 Performance of GVC and other pipelines on WGS somatic SNV calling
Software	Sample	TP	FP	FN	Precision	Sensitivity	F1score
GVC	DO1000	1673	448	480	0.7888	0.7771	0.7829
GVC	DO1001	5537	350	634	0.9405	0.8973	0.9184
GVC	DO1002	5740	460	313	0.9258	0.9483	0.9369
GVC	DO1003	4487	624	716	0.8779	0.8624	0.8701
GVC	DO1004	11122	1062	1134	0.9128	0.9075	0.9101
GVC	DO1005	6494	532	394	0.9243	0.9428	0.9334
GVC	DO1006	9919	1897	1246	0.8395	0.8884	0.8632
GVC	DO1007	2964	777	389	0.7923	0.884	0.8356
GVC	DO1008	1833	283	287	0.8663	0.8646	0.8654
GVC	DO1009	1703	182	342	0.9034	0.8328	0.8667
GVC	DO1010	10447	1055	821	0.9083	0.9271	0.9176
GVC	DO1011	9944	667	614	0.9371	0.9418	0.9395
GVC	DO1012	8548	636	609	0.9307	0.9335	0.9321
GVC	DO1015	5186	688	596	0.8829	0.8969	0.8898
GVC	DO1016	6851	1110	353	0.8606	0.951	0.9035
GVC	DO1017	2283	262	238	0.8971	0.9056	0.9013
GVC	DO1018	5594	596	396	0.9037	0.9339	0.9186
GVC	DO1020	10068	574	490	0.9461	0.9536	0.9498
GVC	DO52538	4864	651	370	0.882	0.9293	0.905
GVC	DO52540	6265	739	542	0.8945	0.9204	0.9072
GVC	DO52542	3733	463	247	0.8897	0.9379	0.9132
GVC	DO52543	9457	970	610	0.907	0.9394	0.9229
GVC	DO52544	6205	654	501	0.9047	0.9253	0.9149
GVC	DO52545	2709	426	216	0.8641	0.9262	0.8941
GVC	DO52546	2402	524	278	0.8209	0.8963	0.8569
GVC	DO52547	2681	412	225	0.8668	0.9226	0.8938
GVC	DO52548	3117	422	175	0.8808	0.9468	0.9126
GVC	DO52549	9442	941	573	0.9094	0.9428	0.9258
GVC	DO52550	9531	988	676	0.9061	0.9338	0.9197
GVC	DO52551	7184	774	356	0.9027	0.9528	0.9271
GVC	DO52553	10346	568	281	0.948	0.9736	0.9606
GVC	DO52554	6274	946	252	0.869	0.9614	0.9128
GVC	DO52555	6239	557	238	0.918	0.9633	0.9401
GVC	DO52556	8093	836	449	0.9064	0.9474	0.9264
GVC	DO52557	11173	989	599	0.9187	0.9491	0.9337
GVC	DO52558	4440	590	190	0.8827	0.959	0.9193
GVC	DO52559	8780	780	368	0.9184	0.9598	0.9386
GVC	DO52560	7663	905	261	0.8944	0.9671	0.9293
GVC	DO52561	8449	833	456	0.9103	0.9488	0.9291
GVC	DO52562	4774	702	371	0.8718	0.9279	0.899
Broad variant call pipeline	DO1000	2071	2222	82	0.482413	0.961914	0.642569
Broad variant call pipeline	DO1001	5967	1471	204	0.802232	0.966942	0.87692
Broad variant call pipeline	DO1002	5967	1106	86	0.843631	0.985792	0.909188
Broad variant call pipeline	DO1003	5038	3986	165	0.558289	0.968288	0.708231
Broad variant call pipeline	DO1004	11895	1388	361	0.895506	0.970545	0.931517
Broad variant call pipeline	DO1005	6698	622	190	0.915027	0.972416	0.942849
Broad variant call pipeline	DO1006	10876	4146	289	0.724005	0.974116	0.830641
Broad variant call pipeline	DO1007	3251	1285	102	0.716711	0.969579	0.824186
Broad variant call pipeline	DO1008	2049	822	71	0.713689	0.966509	0.821078
Broad variant call pipeline	DO1009	1996	1229	49	0.618915	0.976039	0.757495
Broad variant call pipeline	DO1010	10883	1078	385	0.909874	0.965832	0.937018
Broad variant call pipeline	DO1011	10335	876	223	0.921862	0.978879	0.949515
Broad variant call pipeline	DO1012	8940	1048	217	0.895074	0.976302	0.933925
Broad variant call pipeline	DO1015	5626	871	156	0.865938	0.97302	0.916361
Broad variant call pipeline	DO1016	7024	1566	180	0.817695	0.975014	0.889452
Broad variant call pipeline	DO1017	2445	1122	76	0.68545	0.969853	0.803219
Broad variant call pipeline	DO1018	5824	593	166	0.907589	0.972287	0.938825
Broad variant call pipeline	DO1020	10192	1190	366	0.895449	0.965334	0.929079
Broad variant call pipeline	DO52538	5044	742	190	0.871759	0.963699	0.915426
Broad variant call pipeline	DO52540	6584	1199	223	0.845946	0.96724	0.902536
Broad variant call pipeline	DO52542	3902	1176	78	0.768413	0.980402	0.861559
Broad variant call pipeline	DO52543	9750	1265	317	0.885157	0.968511	0.92496
Broad variant call pipeline	DO52544	6548	905	158	0.878572	0.976439	0.924924
Broad variant call pipeline	DO52545	2858	890	67	0.76254	0.977094	0.856586
Broad variant call pipeline	DO52546	2589	1191	91	0.684921	0.966045	0.801548
Broad variant call pipeline	DO52547	2810	747	96	0.789992	0.966965	0.869565
Broad variant call pipeline	DO52548	3199	564	93	0.85012	0.97175	0.906875
Broad variant call pipeline	DO52549	9806	1458	209	0.870561	0.979131	0.92166
Broad variant call pipeline	DO52550	9770	987	437	0.908246	0.957186	0.932074
Broad variant call pipeline	DO52551	7210	891	330	0.890014	0.956233	0.921936
Broad variant call pipeline	DO52553	10367	726	260	0.934553	0.975534	0.954604
Broad variant call pipeline	DO52554	6236	1064	290	0.854247	0.955562	0.902069
Broad variant call pipeline	DO52555	6407	1390	70	0.821726	0.989193	0.897716
Broad variant call pipeline	DO52556	8333	1981	209	0.807931	0.975533	0.883857
Broad variant call pipeline	DO52557	11583	2126	189	0.844919	0.983945	0.909148
Broad variant call pipeline	DO52558	4539	1494	91	0.752362	0.980346	0.851355
Broad variant call pipeline	DO52559	8994	1657	154	0.844428	0.983166	0.908531
Broad variant call pipeline	DO52560	7738	1756	186	0.815041	0.976527	0.888506
Broad variant call pipeline	DO52561	8778	1590	127	0.846644	0.985738	0.910912
Broad variant call pipeline	DO52562	5017	1493	128	0.770661	0.975121	0.860918
DKFZ/EMBL variant call pipeline	DO1000	1529	658	624	0.699131	0.710172	0.704608
DKFZ/EMBL variant call pipeline	DO1001	4842	394	1329	0.924752	0.784638	0.848952
DKFZ/EMBL variant call pipeline	DO1002	5364	1437	689	0.788708	0.886172	0.834604
DKFZ/EMBL variant call pipeline	DO1003	3511	821	1692	0.81048	0.674803	0.736445
DKFZ/EMBL variant call pipeline	DO1004	8505	411	3751	0.953903	0.693946	0.80342
DKFZ/EMBL variant call pipeline	DO1005	5456	388	1432	0.933607	0.792102	0.857053
DKFZ/EMBL variant call pipeline	DO1006	8157	728	3008	0.918064	0.730587	0.813666
DKFZ/EMBL variant call pipeline	DO1007	2144	727	1209	0.746778	0.639427	0.688946
DKFZ/EMBL variant call pipeline	DO1008	1652	227	468	0.879191	0.779245	0.826207
DKFZ/EMBL variant call pipeline	DO1009	1543	181	502	0.895012	0.754523	0.818785
DKFZ/EMBL variant call pipeline	DO1010	8272	589	2996	0.933529	0.734114	0.821899
DKFZ/EMBL variant call pipeline	DO1011	8958	512	1600	0.945935	0.848456	0.894548
DKFZ/EMBL variant call pipeline	DO1012	7166	854	1991	0.893516	0.782571	0.834372
DKFZ/EMBL variant call pipeline	DO1015	3272	420	2510	0.886241	0.565894	0.690733
DKFZ/EMBL variant call pipeline	DO1016	5837	734	1367	0.888297	0.810244	0.847477
DKFZ/EMBL variant call pipeline	DO1017	1945	543	576	0.781752	0.771519	0.776602
DKFZ/EMBL variant call pipeline	DO1018	4688	499	1302	0.903798	0.782638	0.838866
DKFZ/EMBL variant call pipeline	DO1020	9394	924	1164	0.910448	0.889752	0.899981
DKFZ/EMBL variant call pipeline	DO52538	3662	676	1572	0.844168	0.699656	0.765148
DKFZ/EMBL variant call pipeline	DO52540	4502	619	2305	0.879125	0.661378	0.754863
DKFZ/EMBL variant call pipeline	DO52542	3494	789	486	0.815783	0.877889	0.845698
DKFZ/EMBL variant call pipeline	DO52543	6969	673	3098	0.911934	0.692262	0.787057
DKFZ/EMBL variant call pipeline	DO52544	5252	974	1454	0.843559	0.783179	0.812249
DKFZ/EMBL variant call pipeline	DO52545	2149	496	776	0.812476	0.734701	0.771634
DKFZ/EMBL variant call pipeline	DO52546	1530	437	1150	0.777834	0.570896	0.658489
DKFZ/EMBL variant call pipeline	DO52547	1924	397	982	0.828953	0.662078	0.736178
DKFZ/EMBL variant call pipeline	DO52548	2749	425	543	0.8661	0.835055	0.850294
DKFZ/EMBL variant call pipeline	DO52549	8578	1060	1437	0.890019	0.856515	0.872946
DKFZ/EMBL variant call pipeline	DO52550	6034	627	4173	0.90587	0.591163	0.715438
DKFZ/EMBL variant call pipeline	DO52551	5144	515	2396	0.908995	0.682228	0.779453
DKFZ/EMBL variant call pipeline	DO52553	9291	464	1336	0.952435	0.874282	0.911687
DKFZ/EMBL variant call pipeline	DO52554	4080	431	2446	0.904456	0.625192	0.739331
DKFZ/EMBL variant call pipeline	DO52555	5690	1088	787	0.839481	0.878493	0.858544
DKFZ/EMBL variant call pipeline	DO52556	6959	1456	1583	0.826976	0.81468	0.820782
DKFZ/EMBL variant call pipeline	DO52557	10110	1703	1662	0.855837	0.858818	0.857325
DKFZ/EMBL variant call pipeline	DO52558	4004	1069	626	0.789277	0.864795	0.825312
DKFZ/EMBL variant call pipeline	DO52559	8046	2522	1102	0.761355	0.879537	0.81619
DKFZ/EMBL variant call pipeline	DO52560	6592	1391	1332	0.825755	0.831903	0.828818
DKFZ/EMBL variant call pipeline	DO52561	7246	1084	1659	0.869868	0.8137	0.840847
DKFZ/EMBL variant call pipeline	DO52562	3516	852	1629	0.804945	0.683382	0.739199
MUSE variant call pipeline	DO1000	1672	1985	481	0.457205	0.776591	0.575559
MUSE variant call pipeline	DO1001	5231	1121	940	0.82352	0.847675	0.835423
MUSE variant call pipeline	DO1002	5597	1364	456	0.804051	0.924665	0.860151
MUSE variant call pipeline	DO1003	3953	1115	1250	0.779992	0.759754	0.76974
MUSE variant call pipeline	DO1004	9754	1075	2502	0.90073	0.795855	0.845051
MUSE variant call pipeline	DO1005	5647	969	1241	0.853537	0.819832	0.836345
MUSE variant call pipeline	DO1006	9002	1687	2163	0.842174	0.80627	0.823831
MUSE variant call pipeline	DO1007	2255	1536	1098	0.59483	0.672532	0.631299
MUSE variant call pipeline	DO1008	1734	759	386	0.695548	0.817925	0.751788
MUSE variant call pipeline	DO1009	1707	807	338	0.678998	0.834719	0.748848
MUSE variant call pipeline	DO1010	8831	1637	2437	0.843619	0.783724	0.812569
MUSE variant call pipeline	DO1011	9370	963	1188	0.906803	0.887479	0.897037
MUSE variant call pipeline	DO1012	7621	1276	1536	0.856581	0.832259	0.844245
MUSE variant call pipeline	DO1015	3729	830	2053	0.817943	0.644933	0.721207
MUSE variant call pipeline	DO1016	6623	1179	581	0.848885	0.91935	0.882714
MUSE variant call pipeline	DO1017	1997	1108	524	0.643156	0.792146	0.709918
MUSE variant call pipeline	DO1018	4889	908	1101	0.843367	0.816194	0.829558
MUSE variant call pipeline	DO1020	9481	1285	1077	0.880643	0.897992	0.889233
MUSE variant call pipeline	DO52538	3636	1284	1598	0.739024	0.694689	0.716171
MUSE variant call pipeline	DO52540	3952	1064	2855	0.787879	0.580579	0.668527
MUSE variant call pipeline	DO52542	3674	1603	306	0.696229	0.923116	0.793778
MUSE variant call pipeline	DO52543	6937	1176	3130	0.855047	0.689083	0.763146
MUSE variant call pipeline	DO52544	4949	2078	1757	0.704283	0.737996	0.720746
MUSE variant call pipeline	DO52545	2239	956	686	0.700782	0.76547	0.731699
MUSE variant call pipeline	DO52546	1561	2039	1119	0.433611	0.582463	0.497134
MUSE variant call pipeline	DO52547	1904	1238	1002	0.605983	0.655196	0.62963
MUSE variant call pipeline	DO52548	2749	1977	543	0.581676	0.835055	0.685707
MUSE variant call pipeline	DO52549	8989	2233	1026	0.801016	0.897554	0.846541
MUSE variant call pipeline	DO52550	5272	1080	4935	0.829975	0.516508	0.636753
MUSE variant call pipeline	DO52551	4669	995	2871	0.824329	0.619231	0.70721
MUSE variant call pipeline	DO52553	9386	807	1241	0.920828	0.883222	0.901633
MUSE variant call pipeline	DO52554	3951	650	2575	0.858726	0.605424	0.710164
MUSE variant call pipeline	DO52555	5738	1475	739	0.795508	0.885904	0.838276
MUSE variant call pipeline	DO52556	7583	1943	959	0.796032	0.887731	0.839385
MUSE variant call pipeline	DO52557	10557	2291	1215	0.821684	0.896789	0.857595
MUSE variant call pipeline	DO52558	4195	1200	435	0.777572	0.906048	0.836908
MUSE variant call pipeline	DO52559	8036	1982	1112	0.802156	0.878443	0.838568
MUSE variant call pipeline	DO52560	6967	1507	957	0.822162	0.879228	0.849738
MUSE variant call pipeline	DO52561	7636	1679	1269	0.819753	0.857496	0.8382
MUSE variant call pipeline	DO52562	3742	1198	1403	0.75749	0.727308	0.742092
Sanger variant call pipeline	DO1000	1727	738	426	0.700609	0.802137	0.747943
Sanger variant call pipeline	DO1001	5570	440	601	0.926789	0.902609	0.914539
Sanger variant call pipeline	DO1002	5580	487	473	0.91973	0.921857	0.920792
Sanger variant call pipeline	DO1003	3991	437	1212	0.90131	0.767057	0.828782
Sanger variant call pipeline	DO1004	10388	1359	1868	0.884311	0.847585	0.865558
Sanger variant call pipeline	DO1005	6059	478	829	0.926878	0.879646	0.902644
Sanger variant call pipeline	DO1006	9444	4760	1721	0.664883	0.845858	0.744531
Sanger variant call pipeline	DO1007	2685	470	668	0.85103	0.800775	0.825138
Sanger variant call pipeline	DO1008	1749	451	371	0.795	0.825	0.809722
Sanger variant call pipeline	DO1009	1617	189	428	0.895349	0.790709	0.839782
Sanger variant call pipeline	DO1010	9496	661	1772	0.934922	0.842741	0.886441
Sanger variant call pipeline	DO1011	9650	707	908	0.931737	0.913999	0.922783
Sanger variant call pipeline	DO1012	8027	533	1130	0.937734	0.876597	0.906135
Sanger variant call pipeline	DO1015	4448	433	1334	0.911289	0.769284	0.834287
Sanger variant call pipeline	DO1016	6639	2292	565	0.743366	0.921571	0.822932
Sanger variant call pipeline	DO1017	2186	228	335	0.905551	0.867116	0.885917
Sanger variant call pipeline	DO1018	5159	426	831	0.923724	0.861269	0.891404
Sanger variant call pipeline	DO1020	9750	627	808	0.939578	0.92347	0.931455
Sanger variant call pipeline	DO52538	4441	431	793	0.911535	0.848491	0.878884
Sanger variant call pipeline	DO52540	5516	608	1291	0.900718	0.810342	0.853144
Sanger variant call pipeline	DO52542	3597	362	383	0.908563	0.903769	0.906159
Sanger variant call pipeline	DO52543	8650	759	1417	0.919333	0.859243	0.888273
Sanger variant call pipeline	DO52544	5556	442	1150	0.926309	0.828512	0.874685
Sanger variant call pipeline	DO52545	2443	278	482	0.897832	0.835214	0.865391
Sanger variant call pipeline	DO52546	2055	271	625	0.883491	0.766791	0.821015
Sanger variant call pipeline	DO52547	2428	262	478	0.902602	0.835513	0.867763
Sanger variant call pipeline	DO52548	2854	261	438	0.916212	0.86695	0.890901
Sanger variant call pipeline	DO52549	8996	832	1019	0.915344	0.898253	0.906718
Sanger variant call pipeline	DO52550	8591	777	1616	0.917058	0.841677	0.877752
Sanger variant call pipeline	DO52551	6576	547	964	0.923207	0.872149	0.896952
Sanger variant call pipeline	DO52553	9873	520	754	0.949966	0.929049	0.939391
Sanger variant call pipeline	DO52554	5522	454	1004	0.924029	0.846154	0.883379
Sanger variant call pipeline	DO52555	5808	437	669	0.930024	0.896711	0.913064
Sanger variant call pipeline	DO52556	7696	715	846	0.914992	0.90096	0.907922
Sanger variant call pipeline	DO52557	10504	976	1268	0.914983	0.892287	0.903492
Sanger variant call pipeline	DO52558	4155	355	475	0.921286	0.897408	0.90919
Sanger variant call pipeline	DO52559	8257	513	891	0.941505	0.902602	0.921643
Sanger variant call pipeline	DO52560	7161	648	763	0.917019	0.90371	0.910316
Sanger variant call pipeline	DO52561	7816	695	1089	0.918341	0.877709	0.897565
Sanger variant call pipeline	DO52562	4093	436	1052	0.903732	0.79553	0.846186
