## Supplementary Table 6 for "GVC: An ultra-fast and all-round genome variant caller"

### Sheet: Table S6 WGS_Indel_Performance
Table S6 Performance of GVC and other pipelines on WGS somatic INDEL calling
Softeware	Sample	TP	FP	FN	Precision	Sensitivity	F1score
GVC	DO1001	288	31	144	0.9028	0.6667	0.767
GVC	DO1002	618	72	223	0.8957	0.7348	0.8073
GVC	DO1003	240	39	178	0.8602	0.5742	0.6887
GVC	DO1004	932	167	418	0.848	0.6904	0.7611
GVC	DO1005	243	38	96	0.8648	0.7168	0.7839
GVC	DO1006	480	109	201	0.8149	0.7048	0.7559
GVC	DO1007	121	27	46	0.8176	0.7246	0.7683
GVC	DO1008	64	15	33	0.8101	0.6598	0.7273
GVC	DO1009	76	8	53	0.9048	0.5891	0.7136
GVC	DO1010	549	211	214	0.7224	0.7195	0.7209
GVC	DO1011	1046	150	277	0.8746	0.7906	0.8305
GVC	DO1012	673	105	184	0.865	0.7853	0.8232
GVC	DO1013	81	35	82	0.6983	0.4969	0.5806
GVC	DO1015	214	64	99	0.7698	0.6837	0.7242
GVC	DO1016	135	30	56	0.8182	0.7068	0.7584
GVC	DO1017	151	38	71	0.7989	0.6802	0.7348
GVC	DO1018	284	68	60	0.8068	0.8256	0.8161
GVC	DO1020	448	59	122	0.8836	0.786	0.8319
GVC	DO52538	341	92	179	0.7875	0.6558	0.7156
GVC	DO52539	306	67	118	0.8204	0.7217	0.7679
GVC	DO52540	464	172	152	0.7296	0.7532	0.7412
GVC	DO52542	352	76	79	0.8224	0.8167	0.8196
GVC	DO52543	503	136	155	0.7872	0.7644	0.7756
GVC	DO52544	344	97	131	0.78	0.7242	0.7511
GVC	DO52545	309	104	63	0.7482	0.8306	0.7873
GVC	DO52546	148	57	48	0.722	0.7551	0.7382
GVC	DO52547	180	50	47	0.7826	0.793	0.7877
GVC	DO52548	243	43	66	0.8497	0.7864	0.8168
GVC	DO52549	755	194	219	0.7956	0.7752	0.7852
GVC	DO52550	306	94	106	0.765	0.7427	0.7537
GVC	DO52551	261	80	113	0.7654	0.6979	0.7301
GVC	DO52552	525	90	165	0.8537	0.7609	0.8046
GVC	DO52553	335	56	86	0.8568	0.7957	0.8251
GVC	DO52554	264	99	86	0.7273	0.7543	0.7405
GVC	DO52555	494	63	197	0.8869	0.7149	0.7917
GVC	DO52556	328	58	123	0.8497	0.7273	0.7838
GVC	DO52557	1139	147	334	0.8857	0.7733	0.8257
GVC	DO52559	478	70	119	0.8723	0.8007	0.8349
GVC	DO52560	450	130	129	0.7759	0.7772	0.7765
GVC	DO52561	525	126	126	0.8065	0.8065	0.8065
Broad variant call pipeline	DO1001	261	129	171	0.669231	0.604167	0.635036
Broad variant call pipeline	DO1002	591	537	250	0.523936	0.702735	0.600305
Broad variant call pipeline	DO1003	244	163	174	0.599509	0.583732	0.591515
Broad variant call pipeline	DO1004	935	455	415	0.672662	0.692593	0.682482
Broad variant call pipeline	DO1005	260	206	79	0.55794	0.766962	0.645963
Broad variant call pipeline	DO1006	436	194	245	0.692063	0.640235	0.665141
Broad variant call pipeline	DO1007	113	117	54	0.491304	0.676647	0.56927
Broad variant call pipeline	DO1008	62	76	35	0.449275	0.639175	0.52766
Broad variant call pipeline	DO1009	74	63	55	0.540146	0.573643	0.556391
Broad variant call pipeline	DO1010	419	384	344	0.521793	0.549148	0.535121
Broad variant call pipeline	DO1011	856	310	467	0.734134	0.647014	0.687826
Broad variant call pipeline	DO1012	583	281	274	0.674769	0.68028	0.677513
Broad variant call pipeline	DO1013	70	100	93	0.411765	0.429448	0.42042
Broad variant call pipeline	DO1015	186	113	127	0.622074	0.594249	0.607843
Broad variant call pipeline	DO1016	100	59	91	0.628931	0.52356	0.571429
Broad variant call pipeline	DO1017	136	961	86	0.123974	0.612613	0.206217
Broad variant call pipeline	DO1018	233	119	111	0.661932	0.677326	0.66954
Broad variant call pipeline	DO1020	376	138	194	0.731518	0.659649	0.693727
Broad variant call pipeline	DO52538	297	358	223	0.453435	0.571154	0.505532
Broad variant call pipeline	DO52539	243	324	181	0.428571	0.573113	0.490414
Broad variant call pipeline	DO52540	390	308	226	0.558739	0.633117	0.593607
Broad variant call pipeline	DO52542	257	724	174	0.261978	0.596288	0.364023
Broad variant call pipeline	DO52543	461	324	197	0.587261	0.700608	0.638947
Broad variant call pipeline	DO52544	275	226	200	0.548902	0.578947	0.563525
Broad variant call pipeline	DO52545	222	147	150	0.601626	0.596774	0.59919
Broad variant call pipeline	DO52546	126	259	70	0.327273	0.642857	0.433735
Broad variant call pipeline	DO52547	152	177	75	0.462006	0.669604	0.546763
Broad variant call pipeline	DO52548	164	143	145	0.534202	0.530744	0.532468
Broad variant call pipeline	DO52549	534	306	440	0.635714	0.548255	0.588754
Broad variant call pipeline	DO52550	302	309	110	0.494272	0.73301	0.59042
Broad variant call pipeline	DO52551	252	187	122	0.574032	0.673797	0.619926
Broad variant call pipeline	DO52552	471	682	219	0.4085	0.682609	0.511123
Broad variant call pipeline	DO52553	248	90	173	0.733728	0.589074	0.653491
Broad variant call pipeline	DO52554	253	197	97	0.562222	0.722857	0.6325
Broad variant call pipeline	DO52555	498	307	193	0.618634	0.720695	0.665775
Broad variant call pipeline	DO52556	331	336	120	0.496252	0.733925	0.592129
Broad variant call pipeline	DO52557	1056	624	417	0.628571	0.716904	0.669838
Broad variant call pipeline	DO52559	438	1671	159	0.207681	0.733668	0.323725
Broad variant call pipeline	DO52560	369	288	210	0.561644	0.637306	0.597087
Broad variant call pipeline	DO52561	448	356	203	0.557214	0.688172	0.615808
DKFZ/EMBL variant call pipeline	DO1001	288	244	144	0.541353	0.666667	0.59751
DKFZ/EMBL variant call pipeline	DO1002	652	253	189	0.720442	0.775268	0.74685
DKFZ/EMBL variant call pipeline	DO1003	256	280	162	0.477612	0.61244	0.536688
DKFZ/EMBL variant call pipeline	DO1004	1054	450	296	0.700798	0.780741	0.738612
DKFZ/EMBL variant call pipeline	DO1005	260	219	79	0.542797	0.766962	0.635697
DKFZ/EMBL variant call pipeline	DO1006	543	299	138	0.644893	0.797357	0.713066
DKFZ/EMBL variant call pipeline	DO1007	135	211	32	0.390173	0.808383	0.526316
DKFZ/EMBL variant call pipeline	DO1008	76	147	21	0.340807	0.783505	0.475
DKFZ/EMBL variant call pipeline	DO1009	105	155	24	0.403846	0.813953	0.539846
DKFZ/EMBL variant call pipeline	DO1010	448	323	315	0.581064	0.587156	0.584094
DKFZ/EMBL variant call pipeline	DO1011	1066	225	257	0.825716	0.805745	0.815608
DKFZ/EMBL variant call pipeline	DO1012	702	287	155	0.709808	0.819137	0.760563
DKFZ/EMBL variant call pipeline	DO1013	103	396	60	0.206413	0.631902	0.311178
DKFZ/EMBL variant call pipeline	DO1015	223	230	90	0.492274	0.71246	0.582245
DKFZ/EMBL variant call pipeline	DO1016	146	178	45	0.450617	0.764398	0.56699
DKFZ/EMBL variant call pipeline	DO1017	132	133	90	0.498113	0.594595	0.542094
DKFZ/EMBL variant call pipeline	DO1018	243	132	101	0.648	0.706395	0.675939
DKFZ/EMBL variant call pipeline	DO1020	428	148	142	0.743056	0.750877	0.746946
DKFZ/EMBL variant call pipeline	DO52538	305	202	215	0.601578	0.586538	0.593963
DKFZ/EMBL variant call pipeline	DO52539	300	247	124	0.548446	0.707547	0.61792
DKFZ/EMBL variant call pipeline	DO52540	310	111	306	0.736342	0.503247	0.597878
DKFZ/EMBL variant call pipeline	DO52542	365	367	66	0.498634	0.846868	0.627687
DKFZ/EMBL variant call pipeline	DO52543	445	131	213	0.772569	0.676292	0.721232
DKFZ/EMBL variant call pipeline	DO52544	298	249	177	0.54479	0.627368	0.58317
DKFZ/EMBL variant call pipeline	DO52545	285	252	87	0.530726	0.766129	0.627063
DKFZ/EMBL variant call pipeline	DO52546	126	146	70	0.463235	0.642857	0.538462
DKFZ/EMBL variant call pipeline	DO52547	156	142	71	0.52349	0.687225	0.594286
DKFZ/EMBL variant call pipeline	DO52548	195	123	114	0.613208	0.631068	0.62201
DKFZ/EMBL variant call pipeline	DO52549	762	577	212	0.569081	0.782341	0.658885
DKFZ/EMBL variant call pipeline	DO52550	189	103	223	0.64726	0.458738	0.536932
DKFZ/EMBL variant call pipeline	DO52551	191	106	183	0.643098	0.510695	0.5693
DKFZ/EMBL variant call pipeline	DO52552	482	202	208	0.704678	0.698551	0.701601
DKFZ/EMBL variant call pipeline	DO52553	231	46	190	0.833935	0.548694	0.661891
DKFZ/EMBL variant call pipeline	DO52554	221	139	129	0.613889	0.631429	0.622535
DKFZ/EMBL variant call pipeline	DO52555	490	243	201	0.668486	0.709117	0.688202
DKFZ/EMBL variant call pipeline	DO52556	350	432	101	0.44757	0.776053	0.567721
DKFZ/EMBL variant call pipeline	DO52557	1164	552	309	0.678322	0.790224	0.730009
DKFZ/EMBL variant call pipeline	DO52559	391	132	206	0.74761	0.654941	0.698214
DKFZ/EMBL variant call pipeline	DO52560	351	287	228	0.550157	0.606218	0.576828
DKFZ/EMBL variant call pipeline	DO52561	510	522	141	0.494186	0.78341	0.606061
Sanger variant call pipeline	DO1001	312	92	120	0.772277	0.722222	0.746411
SangerVariantCall	DO1002	673	188	168	0.781649	0.800238	0.790834
SangerVariantCall	DO1003	236	94	182	0.715152	0.564593	0.631016
SangerVariantCall	DO1004	851	183	499	0.823017	0.63037	0.713926
SangerVariantCall	DO1005	270	69	69	0.79646	0.79646	0.79646
SangerVariantCall	DO1006	483	125	198	0.794408	0.709251	0.749418
SangerVariantCall	DO1007	105	28	62	0.789474	0.628743	0.7
SangerVariantCall	DO1008	71	28	26	0.717172	0.731959	0.72449
SangerVariantCall	DO1009	80	16	49	0.833333	0.620155	0.711111
SangerVariantCall	DO1010	651	136	112	0.827192	0.853211	0.84
SangerVariantCall	DO1011	1025	221	298	0.822632	0.774754	0.797976
SangerVariantCall	DO1012	634	137	223	0.822309	0.73979	0.77887
SangerVariantCall	DO1013	85	92	78	0.480226	0.521472	0.5
SangerVariantCall	DO1015	190	48	123	0.798319	0.607029	0.689655
SangerVariantCall	DO1016	125	37	66	0.771605	0.65445	0.708215
SangerVariantCall	DO1017	157	37	65	0.809278	0.707207	0.754808
SangerVariantCall	DO1018	264	70	80	0.790419	0.767442	0.778761
SangerVariantCall	DO1020	472	113	98	0.806838	0.82807	0.817316
SangerVariantCall	DO52538	380	90	140	0.808511	0.730769	0.767677
SangerVariantCall	DO52539	337	78	87	0.812048	0.794811	0.803337
SangerVariantCall	DO52540	460	121	156	0.791738	0.746753	0.768588
SangerVariantCall	DO52542	354	86	77	0.804545	0.821346	0.812859
SangerVariantCall	DO52543	459	121	199	0.791379	0.697568	0.741519
SangerVariantCall	DO52544	371	102	104	0.784355	0.781053	0.7827
SangerVariantCall	DO52545	295	73	77	0.80163	0.793011	0.797297
SangerVariantCall	DO52546	140	52	56	0.729167	0.714286	0.721649
SangerVariantCall	DO52547	171	40	56	0.810427	0.753304	0.780822
SangerVariantCall	DO52548	266	77	43	0.77551	0.860841	0.815951
SangerVariantCall	DO52549	782	192	192	0.802875	0.802875	0.802875
SangerVariantCall	DO52550	312	77	100	0.802057	0.757282	0.779026
SangerVariantCall	DO52551	261	85	113	0.754335	0.697861	0.725
SangerVariantCall	DO52552	533	176	157	0.751763	0.772464	0.761973
SangerVariantCall	DO52553	355	97	66	0.785398	0.84323	0.813288
SangerVariantCall	DO52554	245	70	105	0.777778	0.7	0.736842
SangerVariantCall	DO52555	583	177	108	0.767105	0.843705	0.803584
SangerVariantCall	DO52556	339	109	112	0.756696	0.751663	0.754171
SangerVariantCall	DO52557	1133	313	340	0.783541	0.769179	0.776293
SangerVariantCall	DO52559	494	165	103	0.749621	0.827471	0.786624
SangerVariantCall	DO52560	433	172	146	0.715702	0.747841	0.731419
SangerVariantCall	DO52561	511	163	140	0.75816	0.784946	0.771321
