## Supplementary Table 7 for "GVC: An ultra-fast and all-round genome variant caller"

### Sheet: Table S7 TCGA traning datasets
Table S7 Profiling of training and validation TCGA datasets for GVC WES SNV and INDEL detection
SNVs model			INDEL model
Cancer type	Training datasets	Validation datasets	Cancer type	Training datasets	Validation datasets
BRCA	100		BRCA	93
COAD	100	50	COAD	94	50
ESCA	100		ESCA
LIHC	100	50	LIHC	99
READ			READ
UCEC	100	50	UCEC	100	49
OV		96	OV		95
KIRC		100	KIRC		97
CESC		50	CESC	96	48
BLCA	100	50	BLCA	188	47
GBM		50	GBM		44
HNSC	100	50	HNSC	288
LUAD/LUSC	100	50	LUAD/LUSC	292	36
PAAD		50	PAAD		15
PRAD		50	PRAD		34
SKCM	100	50	SKCM	269	44
STAD	100	50	STAD	182	47
STES		50	STES		43
Total	1000	846	Total	1701	649
